# Hound: A novel tool for automated mapping of genotype to phenotype in bacterial genomes assembled de novo

**DOI:** 10.1101/2023.09.15.557405

**Authors:** Carlos Reding, Naphat Satapoomin, Matthew B. Avison

## Abstract

Increasing evidence suggests that microbial species have a strong within species genetic heterogeneity. This can be problematic for the analysis of prokaryote genomes, which commonly relies on a reference genome to guide the assembly process. Any difference between reference and sample genomes can introduce errors in the detection of small insertions, deletions, structural variations and even point mutations. This phenomenon jeopardises the genomic surveillance of antibiotic-resistant bacteria, with predictions of resistance varying between laboratories. Here we present Hound, an analysis pipeline that integrates publicly available tools to locally assemble prokaryote genomes *de novo*, detect genes by similarity using the proteins they encode as query, and report the mutations found. Three features are exclusive to Hound: it reports relative gene copy number, retrieves sequences upstream the start codon to detect mutations in promoter regions—which allow gene expression signals to be integrated—and, importantly, can merge contigs based on a user-given query sequence to reconstruct genes that are fragmented by the assembler. To demonstrate Hound, we screened through 5,032 bacterial whole-genome sequences isolated from farmed animals and human infections, using the amino acid sequence encoded by *bla*_*TEM-1*_, to predict resistance to amoxicillin/clavulanate which is driven by over-expression of this gene. We believe this tool can facilitate the analysis of prokaryote species that currently lack a reference genome, and can be scaled up to build automated systems for antibiotic susceptibility prediction.
