## Supplementary table for "Hound: A novel tool for automated mapping of genotype to phenotype in bacterial genomes assembled de novo"

### Sheet: subdirectory_A_inside_project
Sequence ID	Query Prot. (% ID)	Ref. species	Gene copy number	Other	Mutations found	Assembly location
Isolate_A	Gene_1 (100%)	ACME	1.342		None	/path/to/fancy/project/
Isolate_A	Gene_2 (97%)	ACME	1.434		236A -> T; 248R -> C; 251Q -> R; 254L -> M; 255K -> N; 257L -> R; 261E -> D; 304D -> G; 312R -> H; 367D -> A	/path/to/fancy/project/
Isolate_A	Gene_2 Promoter (97%)	ACME	1.361		-82G -> A; -81G -> T; -78T -> G; -77C -> T; -76G -> A; -74T -> C; -73A -> G; -72C -> T; -71A -> T; -69T -> C; -68C -> A; -67T -> A; -66A -> T; -65A -> C; -64C -> T; -63G -> A; -62C -> A; -61A -> C; -60T -> G; -104C -> T; -103C -> A; -101G -> C; -100A -> C; -99C -> T; -98A -> G; -97G -> A; -96T -> C; -95T -> A; -92C -> T; -91A -> G; -90C -> T; -89A -> C; -88C -> A; -87T -> C; -85A -> C; -83T -> G;…	/path/to/fancy/project/
Isolate_A	Gene_3	ACME		Gene not found / Identity too restrictive.		/path/to/fancy/project/
Isolate_A	Gene_4	ACME		Gene not found / Identity too restrictive.		/path/to/fancy/project/
Isolate_A	Gene_5	ACME		Gene not found / Identity too restrictive.		/path/to/fancy/project/
Isolate_A	Gene_6	ACME		Gene not found / Identity too restrictive.		/path/to/fancy/project/
Isolate_A	Gene_7 (100%)	ACME	1.115	50.2% truncation	120E -> *	/path/to/fancy/project/
Isolate_A	Gene_8 (99%)	ACME	0.975		75M -> I; 93V -> A	/path/to/fancy/project/
Isolate_A	Gene_9	ACME		Gene not found / Identity too restrictive.		/path/to/fancy/project/
Isolate_A	Gene_10	ACME		Gene not found / Identity too restrictive.		/path/to/fancy/project/
Isolate_A	Gene_11	ACME		Gene not found / Identity too restrictive.		/path/to/fancy/project/
Isolate_A	Gene_12 (100%)	ACME	1.162		117I -> V	/path/to/fancy/project/
Isolate_A	Gene_12 Promoter (100%)	ACME	1.145		-212T -> G; -210A -> C; -208A -> G; -207T -> C; -205C -> G; -204T -> A; -202G -> A; -201A -> G; -199G -> A; -196G -> A; -195A -> G; -191G -> C; -190G -> C; -189C -> A; -186C -> G; -184T -> A; -182A -> C; -181T -> A; -180A -> C; -178G -> T; -176C -> A; -175T -> A; -173T -> A; -172T -> A; -171T -> C; -170T -> A; -169T -> C; -168A -> C; -167T -> A; -166A -> T; -165G -> C; -164G -> A; -162T -> A; -16…	/path/to/fancy/project/
